# Can ecological interactions drive evolutionary outcomes? Evidence from insect host shifts between parasitic and non-parasitic plants

**DOI:** 10.1101/2024.04.03.587887

**Authors:** B. Zelvelder, G.J. Kergoat, L. Benoit, T. Tsuchida, J. Haran, R. Allio

**Author notes:** **Corresponding authors:** Rémi Allio & Benjamin Zelvelder, 755 avenue du campus Agropolis, 34988, Montferrier-sur-lez, France. (GJK;). (LB;); (JH;). (TT;).

## Abstract

Phytophagous insects have specialized on virtually every plant lineage. Parasitic plants, however, are uncommon hosts. Among insects, only a single lineage of weevils, the Smicronychini, has successfully radiated on both parasitic and non-parasitic plants in a large panel of distantly related Asterid families. This unusual pattern suggests that major host plant shifts have occurred over the course of their diversification. Through the analysis of a phylogenomic dataset, we reconstruct for the first time their evolutionary history and ancestral host plant associations. Our results show that independent host plant shifts occurred both from parasitic to non-parasitic hosts and between distinct parasitic lineages. These results suggest that host shift mechanisms can be driven by ecological opportunities provided by plant-plant interactions. This first evidence of extreme insect host plant shifts apparently mediated by parasitic plant-plant interactions emphasizes the core importance of ecological interactions as driving forces behind insect host plant shifts.
