## Supplementary material for "Can ecological interactions drive evolutionary outcomes? Evidence from insect host shifts between parasitic and non-parasitic plants": table S1

### Sheet: Table S1
Supplementary material from Zelvelder et al. 2026
https://doi.org/10.1098/rspb.2026.0100
Can ecological interactions drive evolutionary outcomes? A first evidence of major insect host plant shifts between parasitic and non-parasitic plants
Zelvelder B.1,2,*, Kergoat G.J.2, Benoit L.3, Tsuchida T.4, Haran J.3 & Allio R.2,*
1 ISEM, Univ Montpellier, CNRS, IRD, Montpellier, France. ORCID: 0009-0007-8486-2511 (BZ)
2 Centre de Biologie pour la Gestion des Populations, INRAE, IRD, CIRAD, Institut Agro, Univ. Montpellier, Montpellier, France. ORCID: 0000-0002-8284-6215 (GJK); 000-0003-3885-5410 (RA)
3 Centre de Biologie pour la Gestion des Populations, CIRAD, INRAE, IRD, Institut Agro, Univ. Montpellier, Montpellier, France. ORCID: 0000-0003-3740-5346 (LB); 0000-0001-9458-3785 (JH)
4 Faculty of Science, Academic Assembly, University of Toyama, 3190 Gofuku, Toyama, Toyama 930-8555, Japan. ORCID: 0000-0001-6065-4469 (TT)
Table S1 - detailed interactions of species represented in the extended dataset. Informations marked with an asterisk (*) are considered unsure. Parasitic mode (PM): np = non-parasitic, hemip = hemiparasitic, p = holoparasitic
Species	AHE	COI	Host plant family	PM	Host plant species	Host plant reference	Bioregion
Sharpia bella	1	3	Convolvulaceae	np	Ipomoea sp.	[1]	Afrotropical, Oriental
Sharpia soluta	1	1	Convolvulaceae	np	Convolvulus dorycnium	[2]	Palearctic
Sharpia torretassoi		1	Convolvulaceae	np	Convolvulus lanatus	[2]	Palearctic
Smicronyx commixtus		4	Asteraceae	np	Iva xanthifolia	[3]	Nearctic
Smicronyx cf. californicus		1	Asteraceae	np	Ambrosia acanthicarpa, A. psilostachya	[4]	Nearctic
Smicronyx cf. corniculatus		2	Asteraceae	np	Ambrosia artemisiifolia	[3]	Nearctic
Smicronyx imbricatus		1	Asteraceae	np	Gutierrezia, Pluchea, Chrysothamnus...	[3]	Nearctic
Smicronyx lineolatus		2	Asteraceae	np	Rudbeckia amplexicaulis	[3]	Nearctic
Smicronyx lutulentus	1	5	Asteraceae	np	Parthenium hysterophorus	[5]	Nearctic
Smicronyx utilis		2	Asteraceae	np	Iva axillaris	[6]	Nearctic
Promecotarsus fumatus		4	*Asteraceae	np	*Artemisia ludoviciana	[7]	Nearctic
Smicronyx profusus		1	*Asteraceae	np	*Gutierrezia sp., Viguiera sp., Condalia sp. (Rhamnaceae)	[3]	Nearctic
Smicronyx spretus		4	*Asteraceae	np	*Wild sunflowers, Sphaeralcea angustifolia (Malvaceae)	[3]	Nearctic
Smicronyx albosquamosus	1	7	Convolvulaceae	p	Cuscuta sp.	[8-9]	Palearctic
Smicronyx australis	1	1	Convolvulaceae	p	Cuscuta nitida	[9]	Afrotropical
Smicronyx cf. dentirostris	1		Convolvulaceae	p	Cuscuta sp.	Collector's obs.	Palearctic
Smicronyx coecus 1	1	5	Convolvulaceae	p	Cuscuta epithymum	[8]	Palearctic
Smicronyx coecus 2		3	Convolvulaceae	p	Cuscuta epithymum	Present study	Palearctic
Smicronyx dentirostris		2	Convolvulaceae	p	Cuscuta monogyna, C. japonica	JH obs.; [10]	Palearctic
Smicronyx fallax	2	2	Convolvulaceae	p	Cuscuta campestris	[9]	Afrotropical
Smicronyx gossypii	1		Convolvulaceae	p	Cuscuta sp.	M. Garba obs.	Afrotropical
Smicronyx interruptus		1	Convolvulaceae	p	Cuscuta sp.	[3]	Nearctic
Smicronyx japonicus		3	Convolvulaceae	p	Cuscuta campestris	[10]	Palearctic
Smicronyx jordanicus	1	1	Convolvulaceae	p	Cuscuta monogyna	[11]	Palearctic
Smicronyx jungermanniae		23	Convolvulaceae	p	Cuscuta campestris, C. epithymum	[8,11]	Palearctic
Smicronyx longitarsis	1		Convolvulaceae	p	Cuscuta palaestina	[11]	Palearctic
Smicronyx madaranus		5	Convolvulaceae	p	Cuscuta campestris	[12]	Palearctic
Smicronyx nebulosus	2	3	Convolvulaceae	p	Cuscuta epithymum	[8]	Palearctic
Smicronyx paucisquamis	1		Convolvulaceae	p	Cuscuta sp.	[9]	Afrotropical
Smicronyx pauperculus	1	6	Convolvulaceae	p	Cuscuta campestris	[9]	Afrotropical, Palearctic
Smicronyx pseudocoecus	1	3	Convolvulaceae	p	Cuscuta nitida	[9]	Afrotropical
Smicronyx rubricatus	1	6	Convolvulaceae	p	Cuscuta campestris, C. chinensis	[10]	Palearctic
Smicronyx rufus	1		Convolvulaceae	p	Cuscuta sp.	[13]	Afrotropical
Smicronyx smreczynskii	1	1	Convolvulaceae	p	Cuscuta scandens	[14]	Palearctic
Smicronyx sp. nov. 4	1		Convolvulaceae	p	Cuscuta sp.	JH obs.	Afrotropical
Smicronyx sp. nov. 5		1	Convolvulaceae	p	Cuscuta sp.	JH obs.	Afrotropical
Smicronyx syriacus	3	2	Convolvulaceae	p	Cuscuta palaestina, C. epithymum	[8,11]	Palearctic
Smicronyx cf. sculpticollis		1	*Convolvulaceae	p	*Cuscuta sp.	[3]	Nearctic
Smicronyx gr. sculpticollis		1	*Convolvulaceae	p	*Cuscuta sp.	[3]	Nearctic
Smicronyx cf. reichi		1	Gentianaceae	np	Centaurium cf. erythraea	BZ obs.	Palearctic
Smicronyx funebris	1	2	Gentianaceae	np	Centaurium sp.	[8]	Palearctic
Smicronyx reichi	1	4	Gentianaceae	np	Centaurium erythraea	JH & BZ obs. ; [15]	Palearctic
Smicronyx san	2	8	Gentianaceae	np	Chironia sp., Orphium sp., Sebea sp.	[9]	Afrotropical
Smicronyx basalis		3	*Orobanchaceae	p	-	-	Palearctic
Smicronyx cyaneus	2	1	Orobanchaceae	p	*Phelipanche rosmarina, Orobanche sp.	BZ obs.	Palearctic
Smicronyx fulvipes	1	1	Orobanchaceae	p	Orobanche sp.	[11]	Palearctic
Smicronyx sp. 8		2	Orobanchaceae	p	Orobanche cf. pubescens	JH obs.	Palearctic
Afrosmicronyx marshalli	1		Orobanchaceae	hemip	Sopubia sp.	JH obs.	Afrotropical
Afrosmicronyx umbrinus	1		Orobanchaceae	hemip	Striga hermonthica, S. gesnerioides	[1]	Afrotropical
Smicronyx cf. buchnerae	1		Orobanchaceae	hemip	Striga sp.	JH obs.	Afrotropical
Smicronyx guineanus	1	4	Orobanchaceae	hemip	Striga hermonthica, S. gesnerioides	[1]	Afrotropical
Smicronyx zonatus		2	Orobanchaceae	hemip	cf. Euphrasia sp.	[9]	Afrotropical
Promecotarsus densus		4	-	-	-	-	Nearctic
Promecotarsus sp. 2		1	-	-	-	-	Nearctic
Promecotarsus sp. 3		1	-	-	-	-	Nearctic
Promecotarsus sp. 4		1	-	-	-	-	Nearctic
Smicronyx gracilipes	1		-	-	-	-	Afrotropical
Smicronyx kiboanus	1		-	-	-	-	Afrotropical
Smicronyx sp. 10		1	-	-	-	-	Oriental
Smicronyx sp. 12		1	-	-	-	-	Oriental
Smicronyx sp. 3		3	-	-	-	-	Palearctic
Smicronyx sp. 5		1	-	-	-	-	Nearctic
Smicronyx sp. 6		2	-	-	-	-	Nearctic
Smicronyx sp. 7		1	-	-	-	-	Neotropical
Smicronyx sp. nov. 2	1		-	-	-	-	Oriental
Smicronyx sp. nov. 3	1		-	-	-	-	Palearctic
Smicronyx tardus		1	-	-	-	-	Nearctic
Smicronyx zambianus	1		-	-	-	-	Afrotropical
Topelatus sp.	1		-	-	-	-	Afrotropical
Total	41	153
References
1. Anderson DM, Cox ML. 1997 Smicronyx species (Coleoptera: Curculionidae), economically important seed predators of witchweeds ( Striga spp.) (Scrophulariaceae) in sub-Saharan Africa. Bull. Entomol. Res. 87, 3–17. (doi:10.1017/S0007485300036300)
2. Friedman A-L-L. 2017 The genus Sharpia Tournier in Israel (Coleoptera: Curculionidae, Curculioninae). (doi:10.5281/ZENODO.1069744)
3. Anderson DM. 1962 The weevil genus Smicronyx in America North of Mexico (Coleoptera: Curculionidae). Proceedings of the United States National Museum 113, 185–372. (doi:10.5479/si.00963801.113-3456.185)
4. Gerber E, Schaffner U, Gassmann A, Hinz HL, Seier M, Müller‐Schärer H. 2011 Prospects for biological control of Ambrosia artemisiifolia in Europe: learning from the past. Weed Research 51, 559–573. (doi:10.1111/j.1365-3180.2011.00879.x)
5. Dhileepan K, Callander J, Shi B, Osunkoya OO. 2018 Biological control of parthenium (Parthenium hysterophorus): the Australian experience. Biocontrol Science and Technology 28, 970–988. (doi:10.1080/09583157.2018.1525486)
6. Rempel JG, Shevkenek Wm. 1941 NOTES ON THE MORPHOLOGY, LIFE HISTORY, AND ECONOMIC IMPORTANCE OF SMICRONYX UTILIS BUCHANAN. (COLEOPTERA, CURCULIONIDAE). Can Entomol 73, 100–104. (doi:10.4039/Ent73100-6)
7. Kirk VM, Balsbaugh EUJr. 1975 A list of the beetles of South Dakota. Agricultural Experiment Station Technical Bulletins (1939-2011) 42.
8. Pericart J. 1957 Contribution a l’Étude du Genre Smicronyx (subg. Smicronyx s. str.) (1) Révision des Espèces Gallo-Rhénanes et Corses (Col. Curculionidae). Annales de la Société entomologique de France 126, 71–89. (doi:10.1080/21686351.1957.12279102)
9. Haran JM. 2021 The Smicronychini of southern Africa (Coleoptera, Curculionidae): Review of the tribe and description of 12 new species. EJT 735. (doi:10.5852/ejt.2021.735.1239)
10. Ushima R, Sugimoto R, Sano Y, Ogi H, Ino R, Hayakawa H, Shimada K, Tsuchida T. 2024 New Gall-Forming Insect Model, Smicronyx madaranus: Critical Stages for Gall Formation, Phylogeny, and Effectiveness of Gene Functional Analysis. Insects 15, 63. (doi:10.3390/insects15010063)
11. Haran J, Schütte A, Friedman A-L-L. 2017 A review of Smicronyx Schoenherr (Coleoptera, Curculionidae) of Israel, with description of two new species. Zootaxa 4237, 17. (doi:10.11646/zootaxa.4237.1.2)
12. Murakami R, Ushima R, Sugimoto R, Tamaoki D, Karahara I, Hanba Y, Wakasugi T, Tsuchida T. 2021 A new galling insect model enhances photosynthetic activity in an obligate holoparasitic plant. Sci Rep 11, 13013. (doi:10.1038/s41598-021-92417-3)
13. Haran J. 2018 A review of the genus Smicronyx Schoenherr (Coleoptera, Curculionidae, Curculioninae) in tropical Africa. Zootaxa 4508. (doi:10.11646/zootaxa.4508.2.9)
14. Haran J. 2014 A new record of Smicronyx smreczynskii (Solari, 1952) on Cuscuta scandens in the South-West of France. SNUDEBILLER: Studies on taxonomy, biology and ecology of Curculionoidea 15, 4.
15. Dieckmann L. 1990 Revision der Smicronyx reichi-Gruppe (Coleoptera, Curculionidae). Beiträge zur Entomologie = Contributions to Entomology 40, 279–286. (doi:10.21248/contrib.entomol.40.2.279-286)
